# PfaSTer: A ML-powered serotype caller for *Streptococcus pneumoniae* genomes

**DOI:** 10.1101/2022.11.30.518579

**Authors:** Jonathan T. Lee, Xingpeng Li, Craig Hyde, Paul A. Liberator, Li Hao

## Abstract

*Streptococcus pneumoniae* (pneumococcus) is a leading cause of morbidity and mortality worldwide. Although multi-valent pneumococcal vaccines have curbed the incidence of disease, their introduction has resulted in shifted serotype distributions that must be monitored. Whole genome sequence (WGS) data provides a powerful surveillance tool for tracking isolate serotypes, which can be determined from nucleotide sequence of the capsular polysaccharide biosynthetic operon (*cps*). Although software exists to predict serotypes from WGS data, their use is constrained by the requirement of high-coverage Next Generation Sequencing (NGS) reads. This can present a challenge in so far as accessibility and data sharing. Here we present PfaSTer, a method to identify 65 prevalent serotypes from individual *S. pneumoniae* genome sequences rather than primary NGS data. PfaSTer combines dimensionality reduction from k-mer analysis with machine learning, allowing for rapid serotype prediction without the need for coverage-based assessments. We then demonstrate the robustness of this method, returning >97% concordance when compared to biochemical results and other *in-silico* serotypers. PfaSTer is open source and available at: https://github.com/pfizer-opensource/pfaster.
