## Supplemental Table S3 for "PfaSTer: A ML-powered serotype caller for *Streptococcus pneumoniae* genomes"

Predicted Serotype	Proportion Incorrect	Local Alignment Needed
1	0	No
2	0	No
3	0	No
4	0	No
8	0	No
13	0	No
14	0	No
20	0	No
21	0	No
29	0	No
31	0	No
34	0	No
37	0	No
39	0	No
46	0	No
48	0	No
10A	0	No
10B	0	No
10F	0	No
11B	0	No
12F	0	No
15A	0	No
17F	0	No
18F	0	No
19A	0	No
19F	0	No
22F	0	No
23A	0	No
23F	0	No
28A	0	No
33B	0	No
33C	0	No
33F	0	No
35A	0	No
35F	0	No
7C	0	No
9N	0	No
9V	0	No
40	4.61E-04	No
5	0.00130833	No
27	0.001443001	No
6C	0.002085071	No
23B	0.002426203	No
7F	0.002910603	No
6E	0.003303055	No
23B1	0.003763066	No
38	0.00477327	No
22A	0.006994536	No
11A	0.010743802	No
18A	0.015117581	No
16F	0.020148026	No
7B	0.021838035	No
9L	0.022186037	No
6B	0.037636761	No
25F	0.040625	No
35C	0.04892513	No
6A	0.089336016	No
18C	0.137746711	Yes
24F	0.180108159	Not applicable
18B	0.188066465	Yes
35B	0.20537428	Yes
35D	0.258241758	Yes
15B	0.464285714	Yes
15C	0.464837713	Yes
24B	0.974789916	Not applicable
